# The Genomic Basis of Social Parasitism: A Geographical Mosaic of Behavioural, Chemical, and Environmental Adaptations in a Widespread Host–Parasite System

**DOI:** 10.1101/2025.05.24.655926

**Authors:** Maide Nesibe Macit, Erwann Collin, Maria Esther Nieto-Blazquez, Marion Kever, Maria Litto, Esther Jaitner, Markus Pfenninger, Barbara Feldmeyer, Susanne Foitzik

**Author notes:** shared first authors (Maide Nesibe Macit, Erwann Collin). shared last authors.

## Abstract

Coevolutionary dynamics in host–parasite systems are driven by reciprocal selection and environmental pressures. When parasite and host are closely related and have similar evolutionary potentials, evolution may follow parallel trajectories, affecting the same traits and underlying genes. We investigated coevolution and its genomic basis in the dulotic ant parasite *Temnothorax americanus* and its host *T. longispinosus* across a broad climatic gradient using population genomics, genome-wide association and transcriptome analyses. Population genomics revealed a striking contrast: panmictic host populations versus structured parasite populations, consistent with geographic mosaic dynamics. Genomic responses to parasite prevalence were strongly asymmetric: hosts showed strong selection on immune and structural defence genes, potentially with pleiotropic social functions. Parasites exhibited weaker signals, often in regulatory genes linked to behavioural shifts critical for raiding. Both species displayed shared genomic signatures of climate adaptation (e.g., desiccation resistance, stress response), suggesting convergent physiological responses. Genes associated with host–parasite encounters (mechanosensation, circadian rhythms, venom) also showed parallel selection. Behavioural traits such as aggression showed limited genomic signals but potentially higher transcriptional plasticity. Associations with chemical traits revealed shared selection on genes involved in cuticular hydrocarbon biosynthesis and chemosensory perception, indicating evolutionary coupling of signal production and perception. Constitutive gene expression patterns diverged: host expression correlated with parasite prevalence, while parasite expression was more strongly linked to climate, reflecting contrasting regulatory pressures. Our study demonstrates how differing population structures, asymmetric reciprocal selection, and environmental context shape divergent genomic trajectories of coadaptation, reflecting distinct evolutionary architectures across a heterogeneous landscape.
