## Supplement S3 - Raw Data Injury Assay for "The Genomic Basis of Social Parasitism: A Geographical Mosaic of Behavioural, Chemical, and Environmental Adaptations in a Widespread Host–Parasite System"

### Sheet: mothersheet
Observations_id	Day	Shift	Blind_Colony_ID	Population	Parasite_prevalence	PC1_Climate	Treatment	Colony_size	Survival_colony	Survival_individual	Light_intensity	Injured_leg_side	Antennating_n_occurrences	Allogrooming_duration	Allogrooming_injury_n_occurrences	Selfgrooming_injury_duration	Selfgrooming_injury_n_occurrences	Moving_marked_ant_duration	Moving_marked_ant_n_occurrences	Cowering_marked_ant_duration	Cowering_marked_ant_n_occurrences	Standing_marked_ant_duration	Standing_marked_ant_n_occurrences	Interaction_wireloop_n_occurrences
1_2_1	1	2	1	ME	2.515	3.888695595	Injured	16	0	0	4	right	9	4.000	1	2.920	2	3739.473	35	0	0	3462.000	35	16
1_2_1	1	2	1	ME	2.515	3.888695595	Control	16	0	1	4	right	11	39.480	3	285.080	36	1141.920	46	0	0	6059.553	46	25
1_2_8	1	2	8	ME	2.515	3.888695595	Injured	10	1	1	3	left	4	0	0	250.040	46	1856.960	74	162.120	1	5164.627	77	14
1_2_8	1	2	8	ME	2.515	3.888695595	Control	10	1	1	3	left	20	0	0	193.160	28	1396.080	84	0	0	5790.987	85	7
2_1_8	2	1	8	ME	2.515	3.888695595	Injured	10	1	1	2	left	12	7.080	2	123.480	20	1993.600	49	0	0	5198.065	50	5
2_1_8	2	1	8	ME	2.515	3.888695595	Control	10	1	1	2	left	25	0	0	210.960	29	2244.520	88	0	0	4930.881	90	5
1_3_9	1	3	9	MD	8.943	-0.197699269	Injured	17	0	1	3	right	9	370.200	8	34.080	3	5090.560	10	1473.760	6	633.827	7	12
1_3_9	1	3	9	MD	8.943	-0.197699269	Control	17	0	0	3	right	2	105.960	5	591.800	21	2902.160	15	0	0	4297.627	15	24
1_1_11	1	1	11	VT	7.265	2.645784751	Injured	8	1	1	2	right	5	24.320	1	40.800	3	6797.200	2	0	0	402.720	1	0
1_1_11	1	1	11	VT	7.265	2.645784751	Control	8	1	1	2	right	0	0	0	99.280	3	7071.200	2	0	0	6361.000	2	0
1_2_15	1	2	15	ME	2.515	3.888695595	Injured	5	1	1	4	right	23	358.080	16	450.120	47	960.360	38	0	0	6260.589	40	45
1_2_15	1	2	15	ME	2.515	3.888695595	Control	5	1	1	4	right	30	0	0	292.200	37	2909.480	128	0	0	4265.959	131	24
2_1_15	2	1	15	ME	2.515	3.888695595	Injured	5	1	1	1	right	10	79.120	3	159.080	17	1115.320	34	0	0	6118.514	35	9
2_1_15	2	1	15	ME	2.515	3.888695595	Control	5	1	1	1	right	15	73.480	4	15.160	2	2057.360	27	0	0	5174.474	28	28
1_3_16	1	3	16	OH	15.558	-4.897273063	Injured	25	1	1	5	right	73	195.960	30	132.200	36	586.360	47	184.080	2	6432.267	50	54
1_3_16	1	3	16	OH	15.558	-4.897273063	Control	25	1	1	5	right	36	6.480	3	140.640	35	914.720	52	0	0	6273.759	52	32
2_1_16	2	1	16	OH	15.558	-4.897273063	Injured	25	1	1	2	right	16	5.480	1	140.560	23	1476.760	31	0	0	5736.903	31	8
2_1_16	2	1	16	OH	15.558	-4.897273063	Control	25	1	1	2	right	18	1.480	1	143.240	20	674.277	22	0	0	6533.560	22	21
1_2_18	1	2	18	VT	7.265	2.645784751	Injured	12	0	0	2	left	7	0	0	0	0	1854.800	25	1371.040	1	3975.627	27	9
1_2_18	1	2	18	VT	7.265	2.645784751	Control	12	0	1	2	left	13	0	0	0	0	0	0	4048.107	3	3153.360	3	3
1_3_19	1	3	19	VT	7.265	2.645784751	Injured	11	1	1	2	left	14	0	0	10.640	4	923.640	20	0	0	6274.677	21	11
1_3_19	1	3	19	VT	7.265	2.645784751	Control	11	1	1	2	left	22	0	0	122.240	18	2369.671	79	0	0	4829.720	78	12
2_1_19	2	1	19	VT	7.265	2.645784751	Injured	11	1	1	2	left	13	0	0	45.880	7	1099.040	23	0	0	6101.715	23	3
2_1_19	2	1	19	VT	7.265	2.645784751	Control	11	1	1	2	left	33	0	0	159.560	27	1934.200	86	0	0	5238.475	87	0
1_1_21	1	1	21	MD	8.943	-0.197699269	Injured	12	0	0	1	left	19	81.280	6	0	0	1562.360	14	0	0	5639.107	14	13
1_1_21	1	1	21	MD	8.943	-0.197699269	Control	12	0	1	1	left	12	0	0	131.080	21	1154.880	16	0	0	6046.587	16	9
1_2_22	1	2	22	NYS	12.583	-0.752585025	Injured	10	1	1	4	right	16	66.680	4	673.280	123	1668.320	52	116.360	1	5419.182	53	28
1_2_22	1	2	22	NYS	12.583	-0.752585025	Control	10	1	1	4	right	19	14.720	1	542.280	82	1504.680	77	0	0	5699.185	77	21
2_1_22	2	1	22	NYS	12.583	-0.752585025	Injured	10	1	1	1	right	36	258.400	31	252.760	36	1335.240	37	0	0	5864.801	38	12
2_1_22	2	1	22	NYS	12.583	-0.752585025	Control	10	1	1	1	right	15	31.080	2	412.320	47	1457.160	53	0	0	5722.867	54	3
1_3_23	1	3	23	MA	12.233	-3.170066964	Control	7	1	1	2	right	26	28.240	3	5.280	3	1258.120	42	0	0	5950.715	44	47
1_3_23	1	3	23	MA	12.233	-3.170066964	Injured	7	1	1	2	right	52	527.200	34	455.040	67	2119.600	97	0	0	4984.751	99	21
2_2_23	2	2	23	MA	12.233	-3.170066964	Injured	7	1	1	1	right	11	70.880	6	124.200	20	1903.560	40	1.720	1	5275.397	42	11
2_2_23	2	2	23	MA	12.233	-3.170066964	Control	7	1	1	1	right	22	7.320	2	73.600	5	1659.000	40	0	0	5535.109	41	9
1_2_24	1	2	24	MA	12.233	-3.170066964	Control	16	1	1	3	left	6	0	0	56.040	6	2133.440	12	38.320	1	5148.387	14	16
1_2_24	1	2	24	MA	12.233	-3.170066964	Injured	16	1	1	3	left	22	740.480	18	20.440	4	1592.920	17	894.827	4	4833.240	21	27
2_1_24	2	1	24	MA	12.233	-3.170066964	Injured	16	1	1	3	left	14	14.080	1	264.800	52	469.360	15	618.760	1	6187.361	17	21
2_1_24	2	1	24	MA	12.233	-3.170066964	Control	16	1	1	3	left	32	50.280	11	0	0	0	0	5840.913	2	1439.720	1	59
1_1_25	1	1	25	NYH	12.161	1.11544988	Injured	6	1	1	3	left	20	9.840	2	319.200	27	1335.200	33	0	0	5858.911	34	13
1_1_25	1	1	25	NYH	12.161	1.11544988	Control	6	1	1	3	left	16	3.000	1	27.880	7	527.400	27	0	0	6675.901	28	16
2_1_25	2	1	25	NYH	12.161	1.11544988	Injured	6	1	1	2	left	6	5.800	1	58.640	10	2159.120	54	0	0	5077.467	54	1
2_1_25	2	1	25	NYH	12.161	1.11544988	Control	6	1	1	2	left	23	0	0	96.280	18	2177.280	109	0	0	5031.111	110	1
1_3_26	1	3	26	MA	12.233	-3.170066964	Control	39	0	1	2	right	14	6.440	1	151.160	10	2190.880	34	0	0	5132.907	34	8
1_3_26	1	3	26	MA	12.233	-3.170066964	Injured	39	0	0	2	right	18	62.320	5	406.280	47	1752.320	39	39.160	1	5530.467	41	23
1_2_29	1	2	29	VT	7.265	2.645784751	Injured	8	0	0	2	left	13	34.960	3	0	0	1518.760	38	2286.347	12	3401.080	49	6
1_2_29	1	2	29	VT	7.265	2.645784751	Control	8	0	1	2	left	12	2.640	1	252.840	48	3312.760	140	0	0	3892.067	141	0
1_2_32	1	2	32	MA	12.233	-3.170066964	Control	6	0	0	5	right	20	0	0	0	0	921.600	12	0	0	6282.267	13	2
1_2_32	1	2	32	MA	12.233	-3.170066964	Injured	6	0	1	5	right	29	126.960	12	55.400	16	1126.040	26	0	0	6077.827	27	13
1_3_33	1	3	33	NYS	12.583	-0.752585025	Injured	5	1	1	3	left	6	0	0	120.320	43	766.920	37	0	0	6593.907	38	16
1_3_33	1	3	33	NYS	12.583	-0.752585025	Control	5	1	1	3	left	11	4.120	2	118.560	31	3043.427	90	0	0	4317.640	90	9
2_1_33	2	1	33	NYS	12.583	-0.752585025	Injured	5	1	1	3	left	12	6.200	3	121.240	11	376.320	15	0	0	6857.785	16	13
2_1_33	2	1	33	NYS	12.583	-0.752585025	Control	5	1	1	3	left	7	0	0	89.960	15	1882.120	70	0	0	5335.985	70	6
1_3_34	1	3	34	WV	14.211	-3.208495147	Injured	4	1	1	1	left	29	223.560	17	339.080	75	1687.547	43	0	0	5535.600	43	15
1_3_34	1	3	34	WV	14.211	-3.208495147	Control	4	1	1	1	left	5	0	0	136.480	26	2843.920	103	0	0	4374.147	104	0
2_1_34	2	1	34	WV	14.211	-3.208495147	Injured	4	1	1	2	left	15	107.920	7	208.280	31	1203.120	32	0	0	6003.461	33	5
2_1_34	2	1	34	WV	14.211	-3.208495147	Control	4	1	1	2	left	32	0	0	104.200	24	1936.000	71	0	0	5243.680	71	10
1_2_38	1	2	38	ME	2.515	3.888695595	Injured	6	0	1	1	right	7	4.720	1	32.880	8	2757.320	62	0	0	4421.918	62	2
1_2_38	1	2	38	ME	2.515	3.888695595	Control	6	0	0	1	right	1	0	0	0	0	0	0	3889.678	1	3311.200	1	3
1_3_41	1	3	41	NYS	12.583	-0.752585025	Injured	20	1	1	4	left	19	3.880	1	174.880	44	1846.880	43	213.560	4	5381.027	45	37
1_3_41	1	3	41	NYS	12.583	-0.752585025	Control	20	1	1	4	left	8	4.680	1	196.240	25	1590.080	38	76.040	1	5784.667	39	37
2_1_41	2	1	41	NYS	12.583	-0.752585025	Injured	20	1	1	2	left	17	158.680	9	121.360	28	699.560	35	146.440	5	6352.265	41	48
2_1_41	2	1	41	NYS	12.583	-0.752585025	Control	20	1	1	2	left	10	0	0	100.640	13	505.640	25	475.200	1	6215.153	28	62
1_2_43	1	2	43	OH	15.558	-4.897273063	Injured	49	1	1	4	right	92	629.840	45	171.840	38	396.400	22	163.080	1	6644.867	24	81
1_2_43	1	2	43	OH	15.558	-4.897273063	Control	49	1	1	4	right	94	23.560	5	216.400	16	286.800	16	0	0	6917.547	17	64
2_1_43	2	1	43	OH	15.558	-4.897273063	Injured	49	1	1	1	right	14	0.680	1	26.120	11	2340.720	53	0	0	4848.639	55	57
2_1_43	2	1	43	OH	15.558	-4.897273063	Control	49	1	1	1	right	48	0	0	171.920	21	630.960	33	0	0	6547.105	35	83
1_1_46	1	1	46	NH	2.309	3.078626224	Injured	15	0	1	2	right	29	4.040	1	231.640	49	780.760	44	0	0	6419.987	45	24
1_1_46	1	1	46	NH	2.309	3.078626224	Control	15	0	0	2	right	25	0	0	387.880	39	2154.560	41	0	0	5045.627	42	15
1_3_48	1	3	48	WV	14.211	-3.208495147	Injured	36	1	1	2	left	49	190.160	14	46.000	9	3094.467	11	0	0	4232.480	11	14
1_3_48	1	3	48	WV	14.211	-3.208495147	Control	36	1	1	2	left	26	14.520	4	504.707	58	2750.747	37	0	0	4569.840	37	53
1_1_50	1	1	50	OH	15.558	-4.897273063	Injured	10	0	0	1	left	0	5.760	1	25.320	1	1870.600	5	4128.080	3	1180.800	4	2
1_1_50	1	1	50	OH	15.558	-4.897273063	Control	10	0	1	1	left	10	7.480	2	1079.040	27	2565.421	41	0	0	4176.120	28	3
1_3_52	1	3	52	MD	8.943	-0.197699269	Injured	13	1	1	4	left	21	20.000	7	279.800	84	1516.880	64	425.120	2	5241.560	68	37
1_3_52	1	3	52	MD	8.943	-0.197699269	Control	13	1	1	4	left	5	17.640	1	0	0	0	0	7203.863	1	0	0	1
2_1_52	2	1	52	MD	8.943	-0.197699269	Injured	13	0	1	2	left	9	0	0	7.080	2	434.280	15	0	0	6761.065	16	5
2_1_52	2	1	52	MD	8.943	-0.197699269	Control	13	0	0	2	left	1	0	0	0	0	0	0	7201.465	1	0	0	0
1_1_53	1	1	53	NYS	12.583	-0.752585025	Injured	7	0	0	5	right	11	0	0	5.200	2	727.760	18	3020.347	12	2121.480	25	8
1_1_53	1	1	53	NYS	12.583	-0.752585025	Control	7	0	1	5	right	7	0	0	205.440	22	2781.280	61	132.960	1	1724.840	58	1
1_3_55	1	3	55	NYH	12.161	1.11544988	Injured	18	1	1	4	right	12	3.320	1	70.760	23	692.080	35	0	0	6508.467	37	18
1_3_55	1	3	55	NYH	12.161	1.11544988	Control	18	1	1	4	right	21	29.560	1	0	0	2254.000	36	0	0	4945.707	38	5
1_1_56	1	1	56	NYH	12.161	1.11544988	Injured	39	0	0	1	right	20	0	0	0	0	2295.027	33	0	0	4899.080	33	3
1_1_56	1	1	56	NYH	12.161	1.11544988	Control	39	0	1	1	right	18	6.920	1	0	0	0	0	7118.667	1	83.280	1	20
1_2_57	1	2	57	WV	14.211	-3.208495147	Injured	6	0	1	2	right	12	19.200	2	3.920	1	1503.760	21	0	0	5701.067	21	2
1_2_57	1	2	57	WV	14.211	-3.208495147	Control	6	0	0	2	right	10	4.440	2	207.200	36	1192.627	61	0	0	6012.200	61	15
1_3_58.2	1	3	58	WV	14.211	-3.208495147	Injured	14	0	0	2	right	24	172.560	10	0	0	2117.360	25	700.120	1	4544.787	27	6
1_3_58.2	1	3	58	WV	14.211	-3.208495147	Control	14	0	1	2	right	38	29.720	4	401.880	58	1046.040	40	0	0	6307.227	40	39
1_1_61	1	1	61	MD	8.943	-0.197699269	Control	17	1	1	1	right	78	33.720	7	149.120	10	1653.280	80	0	0	5547.307	81	10
1_1_61	1	1	61	MD	8.943	-0.197699269	Injured	17	1	1	1	right	24	21.920	2	118.200	24	607.200	30	0	0	6596.787	30	25
2_2_61	2	2	61	MD	8.943	-0.197699269	Injured	17	1	1	3	right	10	69.880	5	100.560	17	663.520	25	0	0	6525.591	26	21
2_2_61	2	2	61	MD	8.943	-0.197699269	Control	17	1	1	3	right	20	1.040	1	111.680	21	1203.880	39	63.480	1	5925.481	41	46
1_1_62	1	1	62	MA	12.233	-3.170066964	Control	13	0	0	1	left	32	89.960	8	79.360	7	1488.360	18	0	0	5715.987	19	25
1_1_62	1	1	62	MA	12.233	-3.170066964	Injured	13	0	1	1	left	30	272.760	14	39.080	13	474.720	12	0	0	6729.627	13	15
1_2_65	1	2	65	NYS	12.583	-0.752585025	Injured	20	0	1	3	left	13	17.400	3	0	0	3691.480	30	483.600	2	3027.827	32	13
1_2_65	1	2	65	NYS	12.583	-0.752585025	Control	29	0	0	3	left	51	261.600	28	0	0	735.640	11	1357.387	6	5109.080	16	42
1_2_66	1	2	66	VT	7.265	2.645784751	Injured	13	0	1	1	right	30	14.920	1	0	0	1401.680	36	4638.120	5	1221.840	41	28
1_2_66	1	2	66	VT	7.265	2.645784751	Control	13	0	0	1	right	24	25.680	3	9.800	4	1376.000	41	381.760	6	5558.995	48	8
1_3_67	1	3	67	WV	14.211	-3.208495147	Injured	8	0	0	2	right	12	0	0	66.080	11	3579.951	41	84.360	2	3484.440	43	1
1_3_67	1	3	67	WV	14.211	-3.208495147	Control	8	0	1	2	right	14	0	0	61.520	11	1892.960	43	0	0	5295.781	44	1
1_3_68	1	2	68	VT	7.265	2.645784751	Injured	28	0	0	5	left	44	0	0	2.080	1	1752.800	36	585.640	6	4865.547	42	13
1_3_68	1	2	68	VT	7.265	2.645784751	Control	28	0	1	5	left	53	0.880	1	99.080	21	2596.400	73	0	0	4605.595	74	1
1_1_69	1	1	69	VT	7.265	2.645784751	Injured	7	0	0	1	left	5	0	0	0	0	0	0	7200.987	1	0	0	0
1_1_69	1	1	69	VT	7.265	2.645784751	Control	7	0	1	1	left	33	40.360	10	667.520	59	1845.480	61	0	0	5361.707	63	12
1_3_70	1	3	70	MA	12.233	-3.170066964	Control	16	1	1	1	left	12	0	0	186.240	16	2068.600	45	0	0	5131.987	46	12
1_3_70	1	3	70	MA	12.233	-3.170066964	Injured	16	1	1	1	left	5	52.320	4	259.760	45	2625.200	58	0	0	4560.667	57	23
2_1_70	2	1	70	MA	12.233	-3.170066964	Injured	16	1	1	3	left	15	11.400	2	101.720	18	2334.520	58	0	0	4858.507	58	16
2_1_70	2	1	70	MA	12.233	-3.170066964	Control	16	1	1	3	left	57	17.640	3	42.080	12	2581.360	78	0	0	4593.595	79	16
1_1_72	1	1	72	WV	14.211	-3.208495147	Injured	11	1	1	3	right	7	290.280	15	39.240	5	3221.080	17	252.800	1	4773.787	19	14
1_1_72	1	1	72	WV	14.211	-3.208495147	Control	11	1	1	3	right	7	37.800	4	102.680	11	3592.187	28	148.880	2	3461.360	28	19
2_1_72	2	1	72	WV	14.211	-3.208495147	Injured	11	1	1	1	right	5	22.680	7	20.000	10	1390.960	52	0	0	5878.473	52	36
2_1_72	2	1	72	WV	14.211	-3.208495147	Control	11	1	1	1	right	43	0	0	89.760	8	2270.023	87	0	0	4985.560	86	5
1_1_76	1	1	76	MD	8.943	-0.197699269	Control	6	0	1	3	right	23	0	0	30.200	4	3077.240	88	0	0	4125.883	88	0
1_1_76	1	1	76	MD	8.943	-0.197699269	Injured	6	0	0	3	right	1	0	0	0	0	0	0	0	0	7201.440	1	4
1_3_79	1	3	79	NYS	12.583	-0.752585025	Injured	13	1	1	1	right	15	8.920	2	77.680	31	2789.467	35	0	0	4539.240	34	10
1_3_79	1	3	79	NYS	12.583	-0.752585025	Control	13	1	1	1	right	19	7.200	2	342.600	87	2608.440	81	0	0	4715.787	82	4
2_2_79	2	2	79	NYS	12.583	-0.752585025	Injured	13	1	1	1	right	25	254.840	18	55.400	9	353.480	17	0	0	6845.159	18	17
2_2_79	2	2	79	NYS	12.583	-0.752585025	Control	13	1	1	1	right	5	0	0	106.440	23	1497.840	58	0	0	5699.679	59	0
1_1_81	1	1	81	OH	15.558	-4.897273063	Injured	12	1	1	5	right	11	8.680	1	94.600	29	1986.600	17	0	0	5214.867	18	32
1_1_81	1	1	81	OH	15.558	-4.897273063	Control	12	1	1	5	right	17	0	0	190.400	37	2006.080	56	0	0	5194.507	57	8
2_1_81	2	1	81	OH	15.558	-4.897273063	Injured	12	1	1	3	right	5	0.920	1	99.640	11	1203.200	15	735.000	2	5274.707	18	43
2_1_81	2	1	81	OH	15.558	-4.897273063	Control	12	1	1	3	right	7	0	0	122.720	9	903.240	24	0	0	6308.001	25	8
1_3_83	1	3	83	VT	7.265	2.645784751	Injured	18	0	0	1	right	6	10.440	2	8.600	5	830.080	21	764.120	2	5607.267	24	8
1_3_83	1	3	83	VT	7.265	2.645784751	Control	18	0	1	1	right	8	0	0	1224.640	28	1614.680	66	88.120	1	5411.667	68	3
1_2_84	1	2	84	OH	15.558	-4.897273063	Injured	19	1	1	2	right	31	299.200	15	528.200	81	1363.160	72	0	0	5846.027	73	27
1_2_84	1	2	84	OH	15.558	-4.897273063	Control	19	1	1	2	right	39	105.080	8	231.560	32	1179.640	63	0	0	6016.827	64	22
2_2_84	2	2	84	OH	15.558	-4.897273063	Injured	19	1	1	2	right	9	0	0	13.920	6	657.320	22	0	0	6540.075	25	13
2_2_84	2	2	84	OH	15.558	-4.897273063	Control	19	1	1	2	right	19	0	0	251.920	28	881.160	32	0	0	6307.703	33	47
1_3_87	1	3	87	MA	12.233	-3.170066964	Control	9	0	1	3	right	0	24.240	1	943.360	34	5247.187	31	0	0	1491.480	13	5
1_3_87	1	3	87	MA	12.233	-3.170066964	Injured	9	0	0	3	right	0	0	0	186.120	10	3240.360	17	0	0	4106.027	16	1
1_2_88	1	2	88	NYS	12.583	-0.752585025	Injured	7	0	1	3	left	8	2.520	1	23.160	5	1672.000	45	0	0	5650.987	46	1
1_2_88	1	2	88	NYS	12.583	-0.752585025	Control	7	0	0	3	left	22	82.240	12	0	0	762.800	18	4230.182	4	2328.200	22	10
1_2_89	1	2	89	ME	2.515	3.888695595	Control	5	1	1	3	right	17	0	0	156.160	24	3279.720	102	0	0	3914.240	101	4
1_2_89	1	2	89	ME	2.515	3.888695595	Injured	5	1	1	3	right	23	11.800	1	455.400	79	1579.800	97	0	0	5624.627	98	7
2_2_89	2	2	89	ME	2.515	3.888695595	Injured	5	1	1	1	right	17	12.040	4	237.520	72	2259.080	89	0	0	4970.801	90	22
2_2_89	2	2	89	ME	2.515	3.888695595	Control	5	1	1	1	right	15	13.360	2	0.880	1	600.640	11	404.120	2	6266.871	14	18
1_2_96	1	2	96	WV	14.211	-3.208495147	Injured	9	0	0	3	left	16	0	0	25.360	7	3198.785	71	0	0	3996.160	71	15
1_2_96	1	2	96	WV	14.211	-3.208495147	Control	9	0	1	3	left	30	20.400	5	186.827	26	1723.720	74	0	0	5476.907	76	34
1_1_98	1	1	98	NYS	12.583	-0.752585025	Injured	16	0	1	2	left	18	46.600	7	0	0	2015.360	27	4136.427	25	1051.320	22	34
1_1_98	1	1	98	NYS	12.583	-0.752585025	Control	16	0	0	2	left	2	0	0	211.120	19	2697.360	26	0	0	4504.787	27	11
1_1_99	1	1	99	NYH	12.161	1.11544988	Control	9	1	1	4	left	14	0	0	134.760	19	1636.427	69	0	0	5565.800	69	2
1_1_99	1	1	99	NYH	12.161	1.11544988	Injured	9	1	1	4	left	6	4.160	1	149.720	50	2020.480	55	0	0	5180.987	56	11
2_1_99	2	1	99	NYH	12.161	1.11544988	Injured	9	1	1	1	left	8	13.320	4	122.960	26	1034.063	33	0	0	6198.120	33	5
2_1_99	2	1	99	NYH	12.161	1.11544988	Control	9	1	1	1	left	18	0	0	142.040	30	2892.161	94	0	0	4320.720	94	17
1_2_100	1	2	100	WV	14.211	-3.208495147	Injured	20	0	0	1	right	12	7.440	1	0	0	3068.440	9	4122.907	8	10.120	1	0
1_2_100	1	2	100	WV	14.211	-3.208495147	Control	20	0	1	1	right	16	0	0	96.960	25	2221.000	86	0	0	4980.467	86	9
1_1_101	1	1	101	OH	15.558	-4.897273063	Injured	18	0	1	1	right	29	175.920	13	262.200	56	953.680	45	0	0	6252.510	46	54
1_1_101	1	1	101	OH	15.558	-4.897273063	Control	18	0	0	1	right	38	0	0	93.360	15	3766.301	84	0	0	3432.080	82	1
1_2_102	1	2	102	OH	15.558	-4.897273063	Injured	24	1	1	2	right	49	825.520	25	243.440	42	1032.600	61	79.600	1	6073.707	63	34
1_2_102	1	2	102	OH	15.558	-4.897273063	Control	24	1	1	2	right	44	10.080	3	111.880	21	979.120	46	0	0	6197.023	48	39
2_1_102	2	1	102	OH	15.558	-4.897273063	Injured	24	1	1	1	right	17	0	0	41.880	10	3487.760	71	0	0	3700.825	71	2
2_1_102	2	1	102	OH	15.558	-4.897273063	Control	24	1	1	1	right	49	0	0	119.680	17	1937.480	93	0	0	5229.427	94	7
1_3_104	1	3	104	ME	2.515	3.888695595	Control	8	0	1	2	left	19	64.800	4	28.520	2	2543.958	29	0	0	4654.800	29	10
1_3_104	1	3	104	ME	2.515	3.888695595	Injured	8	0	0	2	left	19	84.320	3	94.240	9	1104.360	16	0	0	6100.633	17	9
1_1_105	1	1	105	PA	14.441	1.497563017	Injured	10	0	1	3	left	12	0	0	72.560	16	2398.160	89	0	0	4803.265	89	3
1_1_105	1	1	105	PA	14.441	1.497563017	Control	10	0	0	3	left	10	0	0	608.560	54	1968.727	68	25.840	1	5201.920	71	20
1_3_107	1	3	107	NYH	12.161	1.11544988	Control	8	0	0	1	right	5	0	0	49.640	16	1421.240	33	0	0	5779.747	34	5
1_3_107	1	3	107	NYH	12.161	1.11544988	Injured	8	0	1	1	right	6	32.200	3	74.240	15	3156.000	27	0	0	4040.507	26	6
1_3_108	1	3	108	MA	12.233	-3.170066964	Control	21	0	1	4	left	34	8.440	1	0	0	16.680	1	0	0	7184.949	2	27
1_3_108	1	3	108	MA	12.233	-3.170066964	Injured	21	0	0	4	left	25	339.503	11	39.760	5	1522.560	19	55.160	1	5623.663	21	35
1_3_111	1	3	111	OH	15.558	-4.897273063	Injured	24	0	1	5	right	9	15.480	4	92.480	29	1866.747	57	0	0	5388.960	57	37
1_3_111	1	3	111	OH	15.558	-4.897273063	Control	24	0	0	5	right	8	0	0	256.880	65	2731.067	79	0	0	4524.640	79	4
1_3_112	1	3	112	MD	8.943	-0.197699269	Control	7	0	0	1	right	9	30.320	3	0	0	0	0	7348.825	1	0	0	6
1_3_112	1	3	112	MD	8.943	-0.197699269	Injured	7	0	1	1	right	13	52.720	6	0	0	206.800	6	6467.705	9	705.560	13	38
1_2_113	1	2	113	NYH	12.161	1.11544988	Control	17	1	1	1	left	19	19.080	5	126.840	20	2356.920	31	0	0	4961.027	31	22
1_2_113	1	2	113	NYH	12.161	1.11544988	Injured	17	1	1	1	left	32	248.560	22	777.720	70	1554.000	32	0	0	5754.707	33	40
2_1_113	2	1	113	NYH	12.161	1.11544988	Injured	17	1	1	4	left	17	2.840	1	208.040	38	1558.680	52	0	0	5708.987	52	8
2_1_113	2	1	113	NYH	12.161	1.11544988	Control	17	1	1	4	left	36	16.200	5	178.000	26	772.960	30	0	0	6498.035	31	25
1_1_114	1	1	114	OH	15.558	-4.897273063	Injured	33	0	0	2	left	32	2.480	1	11.640	5	3230.080	50	0	0	3935.679	53	14
1_1_114	1	1	114	OH	15.558	-4.897273063	Control	33	0	1	2	left	69	8.120	1	58.800	12	3419.760	79	0	0	3758.467	77	25
1_2_116	1	2	116	MA	12.233	-3.170066964	Control	5	1	1	2	right	18	0	0	30.480	9	1772.560	62	0	0	5429.073	63	0
1_2_116	1	2	116	MA	12.233	-3.170066964	Injured	5	1	1	2	right	3	0	0	517.240	74	1005.400	30	0	0	6197.753	31	0
2_1_116	2	1	116	MA	12.233	-3.170066964	Injured	5	1	1	3	right	2	0	0	140.600	11	1176.200	23	0	0	6022.040	24	5
2_1_116	2	1	116	MA	12.233	-3.170066964	Control	5	1	1	3	right	11	0	0	68.320	6	574.760	9	0	0	6626.195	10	25
1_2_121	1	2	121	NYH	12.161	1.11544988	Control	7	1	1	2	right	12	0	0	197.480	30	1381.627	68	0	0	5822.560	68	23
1_2_121	1	2	121	NYH	12.161	1.11544988	Injured	7	1	1	2	right	10	10.200	2	0	0	599.800	11	1178.240	3	5424.634	15	17
2_1_121	2	1	121	NYH	12.161	1.11544988	Injured	7	1	1	1	right	5	19.840	3	0	0	78.600	3	209.160	2	6916.553	6	33
2_1_121	2	1	121	NYH	12.161	1.11544988	Control	7	1	1	1	right	4	0	0	181.040	35	2337.560	95	0	0	4841.753	95	10
1_2_122	1	2	122	NH	2.309	3.078626224	Control	11	0	0	5	right	10	0	0	149.360	26	1332.307	42	0	0	5810.000	40	15
1_2_122	1	2	122	NH	2.309	3.078626224	Injured	11	0	1	5	right	7	18.960	1	0	0	118.480	4	0	0	7084.427	5	2
1_1_124	1	1	124	NYS	12.583	-0.752585025	Control	7	0	1	3	right	25	0	0	21.840	5	1087.800	55	0	0	6113.427	56	20
1_1_124	1	1	124	NYS	12.583	-0.752585025	Injured	7	0	0	3	right	8	0	0	0	0	192.160	7	5096.147	1	1913.160	8	1
1_1_126	1	1	126	OH	15.558	-4.897273063	Control	44	0	1	1	right	57	20.800	5	173.640	19	228.680	13	0	0	6965.745	13	120
1_1_126	1	1	126	OH	15.558	-4.897273063	Injured	44	0	0	1	right	53	252.360	19	201.760	58	1138.073	58	0	0	6046.040	60	51
1_3_128	1	3	128	MD	8.943	-0.197699269	Control	11	0	1	2	right	25	0	0	337.800	53	3328.720	122	0	0	3868.640	121	5
1_3_128	1	3	128	MD	8.943	-0.197699269	Injured	11	0	0	2	right	18	90.200	10	30.160	9	1727.671	49	605.720	2	4869.040	50	7
1_2_129	1	2	129	MA	12.233	-3.170066964	Control	13	1	1	1	right	2	0	0	713.480	97	4274.067	29	0	0	2929.320	28	22
1_2_129	1	2	129	MA	12.233	-3.170066964	Injured	13	1	1	1	right	17	316.760	9	0	0	215.840	4	0	0	6987.547	5	30
1_3_130	1	3	130	NH	2.309	3.078626224	Control	9	1	1	1	left	19	7.760	1	157.760	18	459.280	29	0	0	6760.307	31	9
1_3_130	1	3	130	NH	2.309	3.078626224	Injured	9	1	1	1	left	40	353.760	15	22.200	9	1177.200	26	0	0	6046.587	27	5
2_1_130	2	1	130	NH	2.309	3.078626224	Injured	9	1	1	4	left	4	17.040	1	66.480	15	1028.200	17	74.800	1	6090.911	19	2
2_1_130	2	1	130	NH	2.309	3.078626224	Control	9	1	1	4	left	21	0	0	16.680	2	760.200	21	0	0	6434.145	22	5
1_3_133	1	3	133	WV	14.211	-3.208495147	Injured	6	0	1	4	right	11	4.280	1	65.920	16	914.867	29	0	0	6306.720	29	12
1_3_133	1	3	133	WV	14.211	-3.208495147	Control	6	0	0	4	right	19	0	0	0	0	0	0	0	0	7224.027	1	3
1_2_134	1	2	134	NH	2.309	3.078626224	Control	19	1	1	2	right	24	0	0	118.240	28	1872.200	77	0	0	5325.119	77	19
1_2_134	1	2	134	NH	2.309	3.078626224	Injured	19	1	1	2	right	22	24.920	3	0	0	0	0	7194.909	2	10.560	1	64
2_1_134	2	1	134	NH	2.309	3.078626224	Injured	19	1	1	1	right	12	8.000	2	52.320	12	3484.400	79	0	0	3733.067	79	10
2_1_134	2	1	134	NH	2.309	3.078626224	Control	19	1	1	1	right	15	0	0	191.000	20	2991.831	79	0	0	4209.560	79	5
1_2_135	1	2	135	NYH	12.161	1.11544988	Control	6	0	1	4	right	14	0	0	181.200	39	2852.880	114	0	0	4341.347	115	0
1_2_135	1	2	135	NYH	12.161	1.11544988	Injured	6	0	0	4	right	16	0	0	0	0	1882.080	29	3692.183	1	1627.280	29	6
1_1_136	1	1	136	VT	7.265	2.645784751	Injured	7	0	0	1	left	4	0	0	11.240	6	3590.147	36	0	0	3611.320	36	0
1_1_136	1	1	136	VT	7.265	2.645784751	Control	7	0	1	1	left	24	0	0	158.040	49	2057.200	71	0	0	5142.307	72	3
1_2_137	1	2	137	OH	15.558	-4.897273063	Control	4	1	1	1	left	20	7.280	1	216.640	21	1027.480	44	99.920	1	6068.587	46	7
1_2_137	1	2	137	OH	15.558	-4.897273063	Injured	4	1	1	1	left	6	0	0	609.600	45	1179.440	29	0	0	6019.437	30	2
2_1_137	2	1	137	OH	15.558	-4.897273063	Injured	4	1	1	2	left	2	0	0	19.280	7	196.960	6	0	0	7044.147	7	0
2_1_137	2	1	137	OH	15.558	-4.897273063	Control	4	1	1	2	left	8	0	0	67.160	7	1841.280	31	0	0	5393.667	31	3
1_2_139	1	2	139	MA	12.233	-3.170066964	Control	15	0	1	5	right	28	0	0	40.240	4	956.840	49	301.520	1	5944.067	51	40
1_2_139	1	2	139	MA	12.233	-3.170066964	Injured	15	0	0	5	right	17	112.627	4	1.400	1	2080.720	45	3401.707	20	1716.240	39	16
1_1_140	1	1	140	OH	15.558	-4.897273063	Control	14	0	1	5	right	9	34.320	5	23.720	2	1525.720	16	0	0	5673.683	17	20
1_1_140	1	1	140	OH	15.558	-4.897273063	Injured	14	0	0	5	right	6	1.080	1	515.400	40	4508.923	34	0	0	2895.240	33	19
1_2_141	1	2	141	ME	2.515	3.888695595	Control	11	0	0	3	right	28	186.680	6	43.440	9	1412.400	59	257.520	1	5465.040	59	32
1_2_141	1	2	141	ME	2.515	3.888695595	Injured	11	0	1	3	right	24	229.960	12	10.280	2	936.880	27	0	0	6257.075	28	22
1_2_143	1	2	143	NYS	12.583	-0.752585025	Control	14	1	1	2	right	12	0	0	100.240	26	1130.640	61	0	0	6070.145	62	39
1_2_143	1	2	143	NYS	12.583	-0.752585025	Injured	14	1	1	2	right	39	261.240	16	343.800	58	1046.440	34	0	0	6156.307	35	41
2_1_143	2	1	143	NYS	12.583	-0.752585025	Injured	14	1	1	3	right	15	44.747	8	100.800	21	725.920	23	0	0	6494.507	24	53
2_1_143	2	1	143	NYS	12.583	-0.752585025	Control	14	1	1	3	right	3	0	0	15.240	12	2815.680	81	0	0	4392.863	81	0
1_2_145	1	2	145	NYS	12.583	-0.752585025	Control	6	0	1	1	left	17	19.400	3	27.600	2	949.480	21	1355.160	1	4886.593	23	18
1_2_145	1	2	145	NYS	12.583	-0.752585025	Injured	6	0	0	1	left	7	2.120	1	0	0	2433.160	19	773.513	1	3988.200	21	4
1_1_146	1	1	146	MD	8.943	-0.197699269	Control	4	1	1	2	right	24	19.920	3	278.400	50	1600.947	91	0	0	5598.080	91	20
1_1_146	1	1	146	MD	8.943	-0.197699269	Injured	4	1	1	2	right	8	14.720	4	224.000	64	1963.720	66	0	0	5237.027	67	7
2_1_146	2	1	146	MD	8.943	-0.197699269	Injured	4	1	1	3	right	0	0	0	95.800	28	2556.000	63	0	0	4668.987	64	1
2_1_146	2	1	146	MD	8.943	-0.197699269	Control	4	1	1	3	right	4	0	0	160.560	20	1079.840	32	0	0	6153.507	33	1
1_3_147	1	3	147	MD	8.943	-0.197699269	Control	5	0	1	2	left	10	0	0	188.680	17	1291.120	74	0	0	5912.787	74	0
1_3_147	1	3	147	MD	8.943	-0.197699269	Injured	5	0	0	2	left	6	0	0	0	0	1612.000	34	161.360	1	5430.000	36	1
1_3_148	1	3	148	NYH	12.161	1.11544988	Control	8	0	0	5	left	9	0	0	0	0	1101.880	12	0	0	6255.663	13	4
1_3_148	1	3	148	NYH	12.161	1.11544988	Injured	8	0	1	5	left	15	16.720	3	161.560	32	1054.480	47	83.920	1	6209.039	48	10
1_1_150	1	1	150	NYH	12.161	1.11544988	Control	7	0	1	5	right	9	0	0	209.520	26	2824.920	69	0	0	4378.467	70	7
1_1_150	1	1	150	NYH	12.161	1.11544988	Injured	7	0	0	5	right	6	4.720	1	56.400	12	2520.907	49	0	0	4682.480	49	4
1_1_151	1	1	151	NYH	12.161	1.11544988	Control	5	0	1	3	right	29	1.120	1	19.160	5	1959.840	62	0	0	5211.269	62	30
1_1_151	1	1	151	NYH	12.161	1.11544988	Injured	5	0	0	3	right	16	23.920	3	202.680	62	2708.000	110	0	0	4463.991	111	11
1_3_152	1	3	152	NYH	12.161	1.11544988	Control	12	1	1	2	left	13	15.240	3	452.360	47	2038.040	73	0	0	5160.787	73	11
1_3_152	1	3	152	NYH	12.161	1.11544988	Injured	12	1	1	2	left	6	4.240	1	88.160	25	2794.947	59	0	0	4406.520	58	7
2_1_152	2	1	152	NYH	12.161	1.11544988	Injured	12	1	1	3	left	1	0	0	21.880	6	1782.400	35	0	0	5431.627	35	14
2_1_152	2	1	152	NYH	12.161	1.11544988	Control	12	1	1	3	left	14	0	0	148.720	21	973.760	28	0	0	6240.907	28	5
1_1_153	1	1	153	NYH	12.161	1.11544988	Control	9	0	0	2	left	50	79.360	13	0	0	454.040	19	3831.547	4	2915.680	22	21
1_1_153	1	1	153	NYH	12.161	1.11544988	Injured	9	0	1	2	left	22	64.360	3	2.760	1	1577.560	11	0	0	5620.067	12	7
1_1_154	1	1	154	MD	8.943	-0.197699269	Control	16	0	1	5	right	27	31.960	3	77.560	5	974.600	23	0	0	6224.349	24	34
1_1_154	1	1	154	MD	8.943	-0.197699269	Injured	16	0	0	5	right	17	383.000	10	0	0	0	0	7201.471	1	0	0	27
1_3_155	1	3	155	NYS	12.583	-0.752585025	Control	12	1	1	5	right	9	7.240	1	220.600	45	5962.467	32	0	0	1361.400	31	16
1_3_155	1	3	155	NYS	12.583	-0.752585025	Injured	12	1	1	5	right	3	0	0	9.960	2	5118.080	21	0	0	1756.080	17	11
2_2_155	2	2	155	NYS	12.583	-0.752585025	Injured	12	1	1	3	right	19	0	0	0	0	3919.433	79	0	0	3222.520	79	0
2_2_155	2	2	155	NYS	12.583	-0.752585025	Control	12	1	1	3	right	28	5.720	2	155.240	32	2485.480	82	0	0	4694.330	83	11

### Sheet: Injured
Observations_id	Day	Shift	Blind_Colony_ID	Population	Parasite_prevalence	PC1_Climate	Colony_size	Survival_from_1st_to_2nd_day	Light_intensity	Injured_leg_side	Antennating_n_occurrences	Allogrooming_duration	Allogrooming_injury_n_occurrences	Selfgrooming_injury_duration	Selfgrooming_injury_n_occurrences	Moving_marked_ant_duration	Moving_marked_ant_n_occurrences	Cowering_marked_ant_duration	Cowering_marked_ant_n_occurrences	Standing_marked_ant_duration	Standing_marked_ant_n_occurrences	Interaction_wireloop_n_occurrences
1_3_23	1	3	23	MA	12.233	-3.1700670	7	1	2	right	52	527.200	34	455.040	67	2119.600	97	0	0	4984.751	99	21
1_3_108	1	3	108	MA	12.233	-3.1700670	21	0	4	left	25	339.503	11	39.760	5	1522.560	19	55.160	1	5623.663	21	35
1_2_116	1	2	116	MA	12.233	-3.1700670	5	1	2	right	3	0	0	517.240	74	1005.400	30	0	0	6197.753	31	0
1_2_24	1	2	24	MA	12.233	-3.1700670	16	1	3	left	22	740.480	18	20.440	4	1592.920	17	894.827	4	4833.240	21	27
1_3_26	1	3	26	MA	12.233	-3.1700670	39	0	2	right	18	62.320	5	406.280	47	1752.320	39	39.160	1	5530.467	41	23
1_2_32	1	2	32	MA	12.233	-3.1700670	6	1	5	right	29	126.960	12	55.400	16	1126.040	26	0	0	6077.827	27	13
1_1_62	1	1	62	MA	12.233	-3.1700670	13	1	1	left	30	272.760	14	39.080	13	474.720	12	0	0	6729.627	13	15
1_3_70	1	3	70	MA	12.233	-3.1700670	16	1	1	left	5	52.320	4	259.760	45	2625.200	58	0	0	4560.667	57	23
1_3_87	1	3	87	MA	12.233	-3.1700670	9	0	3	right	0	0	0	186.120	10	3240.360	17	0	0	4106.027	16	1
1_2_129	1	2	129	MA	12.233	-3.1700670	13	1	1	right	17	316.760	9	0	0	215.840	4	0	0	6987.547	5	30
1_2_139	1	2	139	MA	12.233	-3.1700670	15	0	5	right	17	112.627	4	1.400	1	2080.720	45	3401.707	20	1716.240	39	16
1_3_9	1	3	9	MD	8.943	-0.1976993	17	1	3	right	9	370.200	8	34.080	3	5090.560	10	1473.760	6	633.827	7	12
1_1_21	1	1	21	MD	8.943	-0.1976993	12	0	1	left	19	81.280	6	0	0	1562.360	14	0	0	5639.107	14	13
1_1_61	1	1	61	MD	8.943	-0.1976993	17	1	1	right	24	21.920	2	118.200	24	607.200	30	0	0	6596.787	30	25
1_1_76	1	1	76	MD	8.943	-0.1976993	6	0	3	right	1	0	0	0	0	0	0	0	0	7201.440	1	4
1_3_112	1	3	112	MD	8.943	-0.1976993	7	1	1	right	13	52.720	6	0	0	206.800	6	6467.705	9	705.560	13	38
1_3_128	1	3	128	MD	8.943	-0.1976993	11	0	2	right	18	90.200	10	30.160	9	1727.671	49	605.720	2	4869.040	50	7
1_1_146	1	1	146	MD	8.943	-0.1976993	4	1	2	right	8	14.720	4	224.000	64	1963.720	66	0	0	5237.027	67	7
1_3_147	1	3	147	MD	8.943	-0.1976993	5	0	2	left	6	0	0	0	0	1612.000	34	161.360	1	5430.000	36	1
1_1_154	1	1	154	MD	8.943	-0.1976993	16	0	5	right	17	383.000	10	0	0	0	0	7201.471	1	0	0	27
1_2_8	1	2	8	ME	2.515	3.8886956	10	1	3	left	4	0	0	250.040	46	1856.960	74	162.120	1	5164.627	77	14
1_2_15	1	2	15	ME	2.515	3.8886956	5	1	4	right	23	358.080	16	450.120	47	960.360	38	0	0	6260.589	40	45
1_2_38	1	2	38	ME	2.515	3.8886956	6	1	1	right	7	4.720	1	32.880	8	2757.320	62	0	0	4421.918	62	2
1_2_89	1	2	89	ME	2.515	3.8886956	5	1	3	right	23	11.800	1	455.400	79	1579.800	97	0	0	5624.627	98	7
1_3_104	1	3	104	ME	2.515	3.8886956	8	0	2	left	19	84.320	3	94.240	9	1104.360	16	0	0	6100.633	17	9
1_2_141	1	2	141	ME	2.515	3.8886956	11	1	3	right	24	229.960	12	10.280	2	936.880	27	0	0	6257.075	28	22
1_2_1	1	2	1	ME	2.515	3.8886956	16	0	4	right	9	4.000	1	2.920	2	3739.473	35	0	0	3462.000	35	16
1_3_130	1	3	130	NH	2.309	3.0786262	9	1	1	left	40	353.760	15	22.200	9	1177.200	26	0	0	6046.587	27	5
1_2_134	1	2	134	NH	2.309	3.0786262	19	1	2	right	22	24.920	3	0	0	0	0	7194.909	2	10.560	1	64
1_1_46	1	1	46	NH	2.309	3.0786262	15	1	2	right	29	4.040	1	231.640	49	780.760	44	0	0	6419.987	45	24
1_2_122	1	2	122	NH	2.309	3.0786262	11	1	5	right	7	18.960	1	0	0	118.480	4	0	0	7084.427	5	2
1_3_55	1	3	55	NYH	12.161	1.1154499	18	1	4	right	12	3.320	1	70.760	23	692.080	35	0	0	6508.467	37	18
1_3_148	1	3	148	NYH	12.161	1.1154499	8	1	5	left	15	16.720	3	161.560	32	1054.480	47	83.920	1	6209.039	48	10
1_1_153	1	1	153	NYH	12.161	1.1154499	9	1	2	left	22	64.360	3	2.760	1	1577.560	11	0	0	5620.067	12	7
1_1_151	1	1	151	NYH	12.161	1.1154499	5	0	3	right	16	23.920	3	202.680	62	2708.000	110	0	0	4463.991	111	11
1_1_25	1	1	25	NYH	12.161	1.1154499	6	1	3	left	20	9.840	2	319.200	27	1335.200	33	0	0	5858.911	34	13
1_1_56	1	1	56	NYH	12.161	1.1154499	39	0	1	right	20	0	0	0	0	2295.027	33	0	0	4899.080	33	3
1_1_99	1	1	99	NYH	12.161	1.1154499	9	1	4	left	6	4.160	1	149.720	50	2020.480	55	0	0	5180.987	56	11
1_3_107	1	3	107	NYH	12.161	1.1154499	8	1	1	right	6	32.200	3	74.240	15	3156.000	27	0	0	4040.507	26	6
1_2_113	1	2	113	NYH	12.161	1.1154499	17	1	1	left	32	248.560	22	777.720	70	1554.000	32	0	0	5754.707	33	40
1_2_121	1	2	121	NYH	12.161	1.1154499	7	1	2	right	10	10.200	2	0	0	599.800	11	1178.240	3	5424.634	15	17
1_2_135	1	2	135	NYH	12.161	1.1154499	6	0	4	right	16	0	0	0	0	1882.080	29	3692.183	1	1627.280	29	6
1_1_150	1	1	150	NYH	12.161	1.1154499	7	0	5	right	6	4.720	1	56.400	12	2520.907	49	0	0	4682.480	49	4
1_3_152	1	3	152	NYH	12.161	1.1154499	12	1	2	left	6	4.240	1	88.160	25	2794.947	59	0	0	4406.520	58	7
1_2_22	1	2	22	NYS	12.583	-0.7525850	10	1	4	right	16	66.680	4	673.280	123	1668.320	52	116.360	1	5419.182	53	28
1_3_33	1	3	33	NYS	12.583	-0.7525850	5	1	3	left	6	0	0	120.320	43	766.920	37	0	0	6593.907	38	16
1_3_41	1	3	41	NYS	12.583	-0.7525850	20	1	4	left	19	3.880	1	174.880	44	1846.880	43	213.560	4	5381.027	45	37
1_1_53	1	1	53	NYS	12.583	-0.7525850	7	0	5	right	11	0	0	5.200	2	727.760	18	3020.347	12	2121.480	25	8
1_2_65	1	2	65	NYS	12.583	-0.7525850	20	1	3	left	13	17.400	3	0	0	3691.480	30	483.600	2	3027.827	32	13
1_3_79	1	3	79	NYS	12.583	-0.7525850	13	1	1	right	15	8.920	2	77.680	31	2789.467	35	0	0	4539.240	34	10
1_2_88	1	2	88	NYS	12.583	-0.7525850	7	1	3	left	8	2.520	1	23.160	5	1672.000	45	0	0	5650.987	46	1
1_1_98	1	1	98	NYS	12.583	-0.7525850	16	1	2	left	18	46.600	7	0	0	2015.360	27	4136.427	25	1051.320	22	34
1_1_124	1	1	124	NYS	12.583	-0.7525850	7	0	3	right	8	0	0	0	0	192.160	7	5096.147	1	1913.160	8	1
1_2_143	1	2	143	NYS	12.583	-0.7525850	14	1	2	right	39	261.240	16	343.800	58	1046.440	34	0	0	6156.307	35	41
1_3_155	1	3	155	NYS	12.583	-0.7525850	12	1	5	right	3	0	0	9.960	2	5118.080	21	0	0	1756.080	17	11
1_2_145	1	2	145	NYS	12.583	-0.7525850	6	0	1	left	7	2.120	1	0	0	2433.160	19	773.513	1	3988.200	21	4
1_2_43	1	2	43	OH	15.558	-4.8972731	49	1	4	right	92	629.840	45	171.840	38	396.400	22	163.080	1	6644.867	24	81
1_1_50	1	1	50	OH	15.558	-4.8972731	10	0	1	left	0	5.760	1	25.320	1	1870.600	5	4128.080	3	1180.800	4	2
1_2_84	1	2	84	OH	15.558	-4.8972731	19	1	2	right	31	299.200	15	528.200	81	1363.160	72	0	0	5846.027	73	27
1_1_101	1	1	101	OH	15.558	-4.8972731	18	1	1	right	29	175.920	13	262.200	56	953.680	45	0	0	6252.510	46	54
1_2_102	1	2	102	OH	15.558	-4.8972731	24	1	2	right	49	825.520	25	243.440	42	1032.600	61	79.600	1	6073.707	63	34
1_1_114	1	1	114	OH	15.558	-4.8972731	33	0	2	left	32	2.480	1	11.640	5	3230.080	50	0	0	3935.679	53	14
1_1_126	1	1	126	OH	15.558	-4.8972731	44	0	1	right	53	252.360	19	201.760	58	1138.073	58	0	0	6046.040	60	51
1_2_137	1	2	137	OH	15.558	-4.8972731	4	1	1	left	6	0	0	609.600	45	1179.440	29	0	0	6019.437	30	2
1_1_81	1	1	81	OH	15.558	-4.8972731	12	1	5	right	11	8.680	1	94.600	29	1986.600	17	0	0	5214.867	18	32
1_3_111	1	3	111	OH	15.558	-4.8972731	24	1	5	right	9	15.480	4	92.480	29	1866.747	57	0	0	5388.960	57	37
1_1_140	1	1	140	OH	15.558	-4.8972731	14	0	5	right	6	1.080	1	515.400	40	4508.923	34	0	0	2895.240	33	19
1_1_105	1	1	105	PA	14.441	1.4975630	10	1	3	left	12	0	0	72.560	16	2398.160	89	0	0	4803.265	89	3
1_3_19	1	3	19	VT	7.265	2.6457848	11	1	2	left	14	0	0	10.640	4	923.640	20	0	0	6274.677	21	11
1_2_29	1	2	29	VT	7.265	2.6457848	8	0	2	left	13	34.960	3	0	0	1518.760	38	2286.347	12	3401.080	49	6
1_2_66	1	2	66	VT	7.265	2.6457848	13	1	1	right	30	14.920	1	0	0	1401.680	36	4638.120	5	1221.840	41	28
1_3_68	1	2	68	VT	7.265	2.6457848	28	0	5	left	44	0	0	2.080	1	1752.800	36	585.640	6	4865.547	42	13
1_1_69	1	1	69	VT	7.265	2.6457848	7	0	1	left	5	0	0	0	0	0	0	7200.987	1	0	0	0
1_1_11	1	1	11	VT	7.265	2.6457848	8	1	2	right	5	24.320	1	40.800	3	6797.200	2	0	0	402.720	1	0
1_2_18	1	2	18	VT	7.265	2.6457848	12	0	2	left	7	0	0	0	0	1854.800	25	1371.040	1	3975.627	27	9
1_3_83	1	3	83	VT	7.265	2.6457848	18	0	1	right	6	10.440	2	8.600	5	830.080	21	764.120	2	5607.267	24	8
1_1_136	1	1	136	VT	7.265	2.6457848	7	0	1	left	4	0	0	11.240	6	3590.147	36	0	0	3611.320	36	0
1_3_34	1	3	34	WV	14.211	-3.2084951	4	1	1	left	29	223.560	17	339.080	75	1687.547	43	0	0	5535.600	43	15
1_3_67	1	3	67	WV	14.211	-3.2084951	8	0	2	right	12	0	0	66.080	11	3579.951	41	84.360	2	3484.440	43	1
1_3_133	1	3	133	WV	14.211	-3.2084951	6	1	4	right	11	4.280	1	65.920	16	914.867	29	0	0	6306.720	29	12
1_3_48	1	3	48	WV	14.211	-3.2084951	36	1	2	left	49	190.160	14	46.000	9	3094.467	11	0	0	4232.480	11	14
1_2_57	1	2	57	WV	14.211	-3.2084951	6	1	2	right	12	19.200	2	3.920	1	1503.760	21	0	0	5701.067	21	2
1_3_58.2	1	3	58	WV	14.211	-3.2084951	14	0	2	right	24	172.560	10	0	0	2117.360	25	700.120	1	4544.787	27	6
1_1_72	1	1	72	WV	14.211	-3.2084951	11	1	3	right	7	290.280	15	39.240	5	3221.080	17	252.800	1	4773.787	19	14
1_2_96	1	2	96	WV	14.211	-3.2084951	9	0	3	left	16	0	0	25.360	7	3198.785	71	0	0	3996.160	71	15
1_2_100	1	2	100	WV	14.211	-3.2084951	20	0	1	right	12	7.440	1	0	0	3068.440	9	4122.907	8	10.120	1	0
